# Hepatocyte-specific CLSTN3B ablation impairs lipid droplet maturation and alleviates diet-induced steatohepatitis in mice

**DOI:** 10.1101/2025.05.20.655199

**Authors:** Chuanhai Zhang, Dengbao Yang, Hiroyuki Suzuki, Jingxuan Chen, Jingjing Wang, Mengchen Ye, Jin Zhou, Qiyu Zeng, Meijuan Bai, Mei-Jung Lin, Jeon Lee, Hao Zhu, Yujin Hoshida, Xing Zeng

## Abstract

Excessive lipid accumulation in hepatocytes, a hallmark of metabolic dysfunction-associated steatotic liver disease (MASLD), can lead to progressive liver damage. Understanding the molecular mechanisms governing lipid storage in hepatocytes is essential for identifying therapeutic targets to halt MASLD progression. Here, we show a pivotal role for the protein calsyntenin 3β (CLSTN3B) in promoting lipid droplet (LD) maturation and lipid storage in hepatocytes. Previously characterized as an endoplasmic reticulum (ER)-LD contact protein that facilitates LD maturation in adipocytes, we now show that CLSTN3B expression is strongly induced in mouse hepatocytes by peroxisome proliferator-activated receptor gamma (PPARγ) in response to dietary caloric excess. Hepatocyte-specific deletion of CLSTN3B in mice significantly increases energy expenditure, reduces metabolic efficiency, and protects against diet-induced hepatic steatosis and fibrosis. Mechanistically, CLSTN3B deficiency causes reduced LD phospholipid coverage and increased lipase recruitment. This results in enhanced fatty acid oxidation driven by a futile cycle of lipolysis and re-esterification. Notably, human clinical data reveal a positive correlation between hepatic CLSTN3B expression and MASLD severity and progression, emphasizing its relevance to human disease. Together, our findings establish CLSTN3B as a key regulator of hepatocyte lipid storage and metabolic efficiency and highlight its potential as a therapeutic target in MASLD.
