## Supplementary table 4 for "Hepatocyte-specific CLSTN3B ablation impairs lipid droplet maturation and alleviates diet-induced steatohepatitis in mice"

### Sheet: SuppTable X
Supplementary Table X.
Baseline clinical characteristics and association with hepatic CLSTN3B expression levels in Japanese non-cirrhotic MASLD patients.
	All patients (n=106)	CLSTN3B low (n=53)	CLSTN3B high (n=53)	p
Age, y	53 (42–62)	54 (47–62)	48 (41–61)	0.35
Sex, male	64 (60%)	31 (58%)	33 (62%)	0.84
Body mass index, kg/m2	26.5 (24.7–29.7)	26.3 (24.8–29.8)	26.9 (24.6–29.2)	0.54
Obesity	77 (73%)	39 (74%)	38 (72%)	1
Diabetes	59 (56%)	30 (57%)	29 (55%)	1
ALT, IU/L	73 (50–105)	62 (60–120)	79 (65–104)	0.55
AST, IU/L	39 (29–64)	35 (29–46)	43 (30–51)	0.66
Platelet count ×103 /μL	220 (191–261)	218 (188–256)	222 (199–268)	0.45
Histology
Fibrosis, F0/F1–3	6 (6%)/100 (94%)	6 (11%)/47 (89%)	0 (0%)/53 (100%)	0.03
Steatosis, 1/2–3	62 (58%)/44 (42%)	32 (60%)/21 (40%)	30 (57%)/23 (43%)	0.84
Ballooning, 0/1–2	5 (5%)/101 (95%)	2 (4%)/51 (96%)	3 (6%)/50 (94%)	0.55
Inflammation, 0/1–3	4 (4%)/102 (96%)	2 (4%)/51 (96%)	2 (4%)/51 (96%)	0.73
NAFLD activity score	4 (3–5)	4 (3–5)	4 (3–6)	0.59
CLSTN3B high indicates expression level above median. The rest of the patients are classified as CLSTN3B low.
Countinuous and categorical variables are shown as median (IQR) and no. (%) and compared between the CLSTN3B-high and low groups by Wilcoxon rank-sum test and Fisher's exact test, respectively.
AST, aspartate aminotransferase; ALT, alanine aminotransferase.
Liver histology was assessed based on Kleiner et al. Hepatology 2005;41(6):1313-21.

### Sheet: SuppTable 4
Supplementary Table 4.
Association of CLSTN3/CLSTN3B expression with liver fibrosis progression in 77 Japanese MASLD patients.
(Uni/multivariable liner regression modeling)
	Univariate model			Multivariable model			Multvariable model with interaction term
	β (95%CI)	p		β (95%CI)	p		β (95%CI)	p
CLSTN3 high	0.16 (-0.10–0.42)	0.213234		0.08 (-0.18–0.34)	0.560574		0.19 (-0.14–0.51)	0.251791
CLSTN3B high	0.36 (0.11–0.61)	0.00506985		0.34 (0.08–0.60)	0.0104355		0.45 (0.13–0.78)	0.00660965
CLSTN3 high x CLSTN3B high	-	-		-	-		-0.31 (-0.85–0.23)	0.255501
CLSTN3/3B high expression indicates expression levels above the third quartile. The rest of the patients are classified as CLSTN3/3B low.
Fibrosis progression was measured as time-adjusted (i.e., annual) change in histological fibrosis (F) stage between paired biopsies.
