## Supplementary table 2 for "Hepatocyte-specific CLSTN3B ablation impairs lipid droplet maturation and alleviates diet-induced steatohepatitis in mice"

### Sheet: primary comp one way
comparison between primary samples: one way anova+tukey
	diff	lwr	upr	p adj	Figure		median log2.vol	mean log2.vol
KO 12h ACSLi-KO 0h	0.492868	0.406046	0.57969	0		ko atgli	-0.6291	-0.7564
KO 12h ATGLi-KO 0h	0.105624	0.0225612	0.188687	0.0025945		ko dmso	-3.107	-2.851
KO 12h DMSO-KO 0h	-0.524912	-0.607532	-0.442293	0	Fig 6f	ko hsli	-0.7919	-0.6016
KO 12h HSLi-KO 0h	0.152236	0.0684339	0.236038	6.27918e-07		wt atgli	-0.5647	-0.4267
WT 0h-KO 0h	0.0859274	-0.0030805	0.174935	0.0682756		wt dmso	-1.4576	-1.2802
WT 12h ATGLi-KO 0h	0.204875	0.128055	0.281696	1.03695e-13		wt hsli	0.7468	0.6256
WT 12h DMSO-KO 0h	-0.0520554	-0.134449	0.0303378	0.571814
WT 12h HSLi-KO 0h	0.521653	0.445224	0.598082	0
KO 12h ATGLi-KO 12h ACSLi	-0.387244	-0.445804	-0.328685	0
KO 12h DMSO-KO 12h ACSLi	-1.01778	-1.07571	-0.959851	0
KO 12h HSLi-KO 12h ACSLi	-0.340632	-0.400236	-0.281028	0
WT 0h-KO 12h ACSLi	-0.406941	-0.473666	-0.340216	0
WT 12h ATGLi-KO 12h ACSLi	-0.287993	-0.3373	-0.238686	0
WT 12h DMSO-KO 12h ACSLi	-0.544923	-0.602529	-0.487317	0
WT 12h HSLi-KO 12h ACSLi	0.028785	-0.0199099	0.07748	0.659689
KO 12h DMSO-KO 12h ATGLi	-0.630536	-0.682663	-0.57841	0	Fig 6g
KO 12h HSLi-KO 12h ATGLi	0.0466123	-0.00736909	0.100594	0.15547
WT 0h-KO 12h ATGLi	-0.0196965	-0.0814506	0.0420576	0.986946
WT 12h ATGLi-KO 12h ATGLi	0.0992513	0.0569127	0.14159	1.289e-11
WT 12h DMSO-KO 12h ATGLi	-0.157679	-0.209446	-0.105912	8.03801e-14
WT 12h HSLi-KO 12h ATGLi	0.416029	0.374405	0.457653	0
KO 12h HSLi-KO 12h DMSO	0.677149	0.623851	0.730446	0	Fig 6g
WT 0h-KO 12h DMSO	0.61084	0.549683	0.671997	0
WT 12h ATGLi-KO 12h DMSO	0.729788	0.688325	0.77125	0
WT 12h DMSO-KO 12h DMSO	0.472857	0.421804	0.52391	0
WT 12h HSLi-KO 12h DMSO	1.04657	1.00583	1.0873	0
WT 0h-KO 12h HSLi	-0.0663088	-0.129054	-0.00356345	0.0289978
WT 12h ATGLi-KO 12h HSLi	0.052639	0.00886717	0.0964109	0.00597467
WT 12h DMSO-KO 12h HSLi	-0.204292	-0.257237	-0.151346	0
WT 12h HSLi-KO 12h HSLi	0.369417	0.326336	0.412498	0
WT 12h ATGLi-WT 0h	0.118948	0.0658861	0.17201	1.28657e-10
WT 12h DMSO-WT 0h	-0.137983	-0.198833	-0.0771321	7.2619e-11	Fig 6f
WT 12h HSLi-WT 0h	0.435726	0.383232	0.488219	0
WT 12h DMSO-WT 12h ATGLi	-0.256931	-0.29794	-0.215921	0	Fig 6g
WT 12h HSLi-WT 12h ATGLi	0.316778	0.289675	0.34388	0
WT 12h HSLi-WT 12h DMSO	0.573708	0.533437	0.61398	0	Fig 6g

### Sheet: secondary comp summary
comparison of time effect between genotypes
(See tab 3 for complete analysis)
Variable	p value
time	<0.001
treatment	<0.001
time*treatment	<0.001
Pairwise comparison	Input means	Difference of sample means	Lower	Upper	P adj	Significance	Figure
KO0h_KO12hDMSO vs WT0h_WT12hDMSO	[0.465260357, 0.137982743]	-0.3273	-0.4331	-0.2214	0	<0.00001	Fig 6f
comparison of lipase inhibitor treatment effect between genotypes in LD Volume>1
(See tab 4 for complete analysis)
A LD volume cutoff of 1 um^3 was chosen to mitigate the confounding effect of a large number of small LDs resulting from re-esterification on the enlargement of a relatively small number of large LDs induced by lipase inhibitors.
Variable	p value
genotype	<0.001
treatment	<0.001
genotype*treatment	<0.001
Comparison	Input means	Difference of sample means	Lower	Upper	P adj	Significance	Figure
KODMSO_KOHSLi vs WTDMSO_WTHSLi	[-0.203912876, -0.057114202]	0.1468	0.0943	0.1993	0	<0.00001	Fig 6h
KOATGLi_KODMSO vs WTATGLi_WTDMSO	[0.110342465, 0.090378629]	-0.02	-0.0773	0.0374	0.92045	ns	Fig 6h
KOATGLi_KODMSO vs KOHSLi_KODMSO	[0.110342465, 0.203912876]	0.0936	0.0295	0.1576	7e-05	<0.00001	Fig 6g
WTATGLi_WTDMSO vs WTHSLi_WTDMSO	[0.090378629, 0.057114202]	-0.0333	-0.1014	0.0348	0.94571	ns	Fig 6g

### Sheet: secondary comp time
segregate effect of time and genotype: two way anova+tukey
(input for below)
contrast	n	estimate	SE	df	lower.CL	upper.CL	t.ratio	p.value
KO0h_WT0h	1123	-0.0859274	0.0315183	18615	-0.166906	-0.00494858	-2.72627	0.0325079
KO0h_KO12hDMSO	1123	0.46526	0.0276893	18615	0.394119	0.536401	16.8029	2.76115e-08
KO0h_WT12hDMSO	1123	0.0520554	0.029176	18615	-0.0229054	0.127016	1.78419	0.280938
WT0h_KO12hDMSO	2556	0.551188	0.0194874	18615	0.501119	0.601256	28.2843	2.76115e-08
WT0h_WT12hDMSO	2556	0.137983	0.0215476	18615	0.0826212	0.193344	6.40362	2.85434e-08
KO12hDMSO_WT12hDMSO	4812	-0.413205	0.0154141	18615	-0.452808	-0.373602	-26.8069	2.76115e-08
comparison of time effect between genotypes: one way anova+tukey
Comparison	Input means	Difference of sample means	Lower	Upper	P adj	Significance	Figure
KO0h_KO12hDMSO vs KO0h_WT0h	[0.465260357, -0.085927356]	-0.5512	-0.676	-0.4264	0	*****
KO0h_KO12hDMSO vs KO0h_WT12hDMSO	[0.465260357, 0.052055388]	-0.4132	-0.538	-0.2884	0	*****
KO0h_KO12hDMSO vs KO12hDMSO_WT12hDMSO	[0.465260357, -0.413204969]	-0.8785	-0.9765	-0.7805	0	*****
KO0h_KO12hDMSO vs WT0h_KO12hDMSO	[0.465260357, 0.551187713]	0.0859	-0.0199	0.1918	0.1886
KO0h_KO12hDMSO vs WT0h_WT12hDMSO	[0.465260357, 0.137982743]	-0.3273	-0.4331	-0.2214	0	*****	Fig. 6f
KO0h_WT0h vs KO0h_WT12hDMSO	[-0.085927356, 0.052055388]	0.138	0.0132	0.2628	0.02024	*
KO0h_WT0h vs KO12hDMSO_WT12hDMSO	[-0.085927356, -0.413204969]	-0.3273	-0.4253	-0.2293	0	*****
KO0h_WT0h vs WT0h_KO12hDMSO	[-0.085927356, 0.551187713]	0.6371	0.5312	0.743	0	*****
KO0h_WT0h vs WT0h_WT12hDMSO	[-0.085927356, 0.137982743]	0.2239	0.118	0.3298	0	*****
KO0h_WT12hDMSO vs KO12hDMSO_WT12hDMSO	[0.052055388, -0.413204969]	-0.4653	-0.5633	-0.3673	0	*****
KO0h_WT12hDMSO vs WT0h_KO12hDMSO	[0.052055388, 0.551187713]	0.4991	0.3933	0.605	0	*****
KO0h_WT12hDMSO vs WT0h_WT12hDMSO	[0.052055388, 0.137982743]	0.0859	-0.0199	0.1918	0.1886
KO12hDMSO_WT12hDMSO vs WT0h_KO12hDMSO	[-0.413204969, 0.551187713]	0.9644	0.892	1.0368	0	*****
KO12hDMSO_WT12hDMSO vs WT0h_WT12hDMSO	[-0.413204969, 0.137982743]	0.5512	0.4788	0.6236	0	*****
WT0h_KO12hDMSO vs WT0h_WT12hDMSO	[0.551187713, 0.137982743]	-0.4132	-0.4959	-0.3305	0	*****

### Sheet: All secondary comp LD>1
segregate effect of treatment and genotype at 12h in LD Volume>1 : two way anova+tukey
(input for below)
contrast	n	estimate	SE	df	lower.CL	upper.CL	t.ratio	p.value	Figure
KODMSO_WTDMSO	1525	-0.0270725	0.0147648	16482	-0.0650078	0.0108627	-1.83358	0.257525
KODMSO_KOHSLi	1674	-0.203913	0.0144068	16482	-0.240928	-0.166898	-14.1539	2.6653e-08
KODMSO_WTHSLi	1778	-0.0841867	0.0107796	16482	-0.111883	-0.0564907	-7.80979	2.66531e-08
WTDMSO_KOHSLi	1525	-0.17684	0.0149751	16482	-0.215316	-0.138365	-11.809	2.6653e-08
WTDMSO_WTHSLi	1525	-0.0571142	0.0115282	16482	-0.0867335	-0.0274949	-4.95431	4.3976e-06
KOHSLi_WTHSLi	1674	0.119726	0.0110659	16482	0.0912946	0.148158	10.8194	2.6653e-08
KOATGLi_WTATGLi	1806	-0.00710869	0.0121985	11798	-0.0384515	0.0242341	-0.58275	0.937307
KOATGLi_KODMSO	1778	0.110342	0.0153692	11798	0.0708529	0.149832	7.17945	0
KOATGLi_WTDMSO	1525	0.0832699	0.0159987	11798	0.0421628	0.124377	5.20478	1.17908e-06
WTATGLi_KODMSO	1778	0.117451	0.0122739	11798	0.0859146	0.148988	9.56916	0
WTATGLi_WTDMSO	1525	0.0903786	0.0130536	11798	0.0568388	0.123918	6.92366	0
KODMSO_WTDMSO	1525	-0.0270725	0.0160563	11798	-0.0683276	0.0141825	-1.6861	0.331036
comparison of inhibitor treatment effect between genotypes in LD Volume>1: one way anova+tukey
Comparison	Input means	Difference of sample means	Lower	Upper	P adj	Significance
KODMSO_KOHSLi vs KODMSO_WTDMSO	[-0.203912876, -0.027072523]	0.1768	0.1243	0.2294	0	*****
KODMSO_KOHSLi vs KODMSO_WTHSLi	[-0.203912876, -0.084186724]	0.1197	0.0692	0.1703	0	*****
KODMSO_KOHSLi vs KOHSLi_WTHSLi	[-0.203912876, 0.119726151]	0.3236	0.2723	0.3749	0	*****
KODMSO_KOHSLi vs WTDMSO_KOHSLi	[-0.203912876, -0.176840353]	0.0271	-0.0255	0.0796	0.68425
KODMSO_KOHSLi vs WTDMSO_WTHSLi	[-0.203912876, -0.057114202]	0.1468	0.0943	0.1993	0	*****
KODMSO_WTDMSO vs KODMSO_WTHSLi	[-0.027072523, -0.084186724]	-0.0571	-0.1089	-0.0053	0.0208	*
KODMSO_WTDMSO vs KOHSLi_WTHSLi	[-0.027072523, 0.119726151]	0.1468	0.0943	0.1993	0	*****
KODMSO_WTDMSO vs WTDMSO_KOHSLi	[-0.027072523, -0.176840353]	-0.1498	-0.2035	-0.096	0	*****
KODMSO_WTDMSO vs WTDMSO_WTHSLi	[-0.027072523, -0.057114202]	-0.03	-0.0838	0.0237	0.60302
KODMSO_WTHSLi vs KOHSLi_WTHSLi	[-0.084186724, 0.119726151]	0.2039	0.1534	0.2545	0	*****
KODMSO_WTHSLi vs WTDMSO_KOHSLi	[-0.084186724, -0.176840353]	-0.0927	-0.1444	-0.0409	1e-05	*****
KODMSO_WTHSLi vs WTDMSO_WTHSLi	[-0.084186724, -0.057114202]	0.0271	-0.0247	0.0789	0.67087
KOHSLi_WTHSLi vs WTDMSO_KOHSLi	[0.119726151, -0.176840353]	-0.2966	-0.3491	-0.244	0	*****
KOHSLi_WTHSLi vs WTDMSO_WTHSLi	[0.119726151, -0.057114202]	-0.1768	-0.2294	-0.1243	0	*****
WTDMSO_KOHSLi vs WTDMSO_WTHSLi	[-0.176840353, -0.057114202]	0.1197	0.066	0.1735	0	*****
KOATGLi_KODMSO vs KOATGLi_WTATGLi	[0.110342465, -0.007108686]	-0.1175	-0.1723	-0.0626	0	*****
KOATGLi_KODMSO vs KOATGLi_WTDMSO	[0.110342465, 0.083269943]	-0.0271	-0.0844	0.0303	0.7591
KOATGLi_KODMSO vs KODMSO_WTDMSO	[0.110342465, -0.027072523]	-0.1374	-0.1947	-0.0801	0	*****
KOATGLi_KODMSO vs WTATGLi_KODMSO	[0.110342465, 0.117451151]	0.0071	-0.048	0.0622	0.99912
KOATGLi_KODMSO vs WTATGLi_WTDMSO	[0.110342465, 0.090378629]	-0.02	-0.0773	0.0374	0.92045
KOATGLi_WTATGLi vs KOATGLi_WTDMSO	[-0.007108686, 0.083269943]	0.0904	0.0333	0.1475	0.0001	****
KOATGLi_WTATGLi vs KODMSO_WTDMSO	[-0.007108686, -0.027072523]	-0.02	-0.0771	0.0372	0.91931
KOATGLi_WTATGLi vs WTATGLi_KODMSO	[-0.007108686, 0.117451151]	0.1246	0.0697	0.1794	0	*****
KOATGLi_WTATGLi vs WTATGLi_WTDMSO	[-0.007108686, 0.090378629]	0.0975	0.0404	0.1546	2e-05	****
KOATGLi_WTDMSO vs KODMSO_WTDMSO	[0.083269943, -0.027072523]	-0.1103	-0.1698	-0.0509	0	*****
KOATGLi_WTDMSO vs WTATGLi_KODMSO	[0.083269943, 0.117451151]	0.0342	-0.0231	0.0915	0.53203
KOATGLi_WTDMSO vs WTATGLi_WTDMSO	[0.083269943, 0.090378629]	0.0071	-0.0524	0.0666	0.9994
KODMSO_WTDMSO vs WTATGLi_KODMSO	[-0.027072523, 0.117451151]	0.1445	0.0872	0.2018	0	*****
KODMSO_WTDMSO vs WTATGLi_WTDMSO	[-0.027072523, 0.090378629]	0.1175	0.058	0.1769	0	*****
WTATGLi_KODMSO vs WTATGLi_WTDMSO	[0.117451151, 0.090378629]	-0.0271	-0.0844	0.0303	0.7591
